# In-cell chemical crosslinking identifies hotspots for p62-IκBα interaction that underscore a critical role of p62 in limiting NF-κB activation through IκBα-stabilization

**DOI:** 10.1101/2022.10.13.512146

**Authors:** Yi Liu, Michael J. Trnka, Liang He, A. L. Burlingame, Maria Almira Correia

**Affiliations:** Departments of Cellular & Molecular Pharmacology, University of California San Francisco, San Francisco CA 94158-2517; Pharmaceutical Chemistry, University of California San Francisco, San Francisco CA 94158-2517; Bioengineering and Therapeutic Sciences, University of California San Francisco, San Francisco CA 94158-2517; The Liver Center, University of California San Francisco, San Francisco CA 94158-2517

**Keywords:** IκBα, NF-κB, p62/SQSTM-1, 20S/26S proteasomal degradation, chemical crosslinking mass spectrometry, APEX-proximity biotinylation labeling, liver inflammation, IL-1β, TNFα

## Abstract

We have previously documented that in liver cells, the multifunctional protein scaffold p62/SQSTM1 is closely associated with IκBα, an inhibitor of the transcriptional activator NF-κB. Such an intimate p62-IκBα association we now document leads to a marked 18-fold proteolytic IκBα-stabilization, enabling its nuclear entry and termination of the NF-κB-activation cycle. In p62^-/-^-cells, such termination is abrogated resulting in the nuclear persistence and prolonged activation of NF-κB following inflammatory stimuli. Utilizing various approaches both classic (structural deletion, site-directed mutagenesis) as well as novel (in cell chemical crosslinking), coupled with proteomic analyses, we have defined the precise structural hotspots of p62-IκBα association. Accordingly, we have identified such IκBα hotspots to reside around N-terminal (K38, K47 and K67) and C-terminal (K238/C239) residues in its 5^th^ ankyrin repeat domain. These sites interact with two hotspots in p62: One in its PB-1 subdomain around K13, and the other comprised of a positively charged patch (R_183_/R_186_/K_187_/K_189_) in the intervening region between its ZZ- and TB-subdomains. APEX proximity analyses upon IκBα co-transfection of cells with and without p62 have enabled the characterization of the p62 influence on IκBα-protein-protein interactions. Interestingly, consistent with p62’s capacity to proteolytically stabilize IκBα, its presence greatly impaired IκBα’s interactions with various 20S/26S proteasomal subunits. Furthermore, consistent with p62-interaction with IκBα on an interface opposite to that of its NF-κB-interacting interface, p62 failed to significantly affect IκBα-NF-κB interactions. These collective findings together with the known dynamic p62 nucleocytoplasmic shuttling, leads us to speculate that it may be involved in “piggy-back” nuclear transport of IκBα following its NF-κB-elicited transcriptional activation and *de novo* synthesis, required for the termination of the NF-κB-activation cycle. Consequently, mice carrying a liver specific deletion of p62-residues 68-252 harboring its positively charged patch, reveal age-dependent enhanced liver inflammation. Our findings reveal yet another mode of p62-mediated pathophysiologically relevant regulation of NF-κB.

**Highlights:**

1. p62 binds to and stabilizes IκBα by preventing its proteolytic degradation
2. In-cell chemical crosslinking/LC-MS/MS identified the inter-crosslinked sites
3. Hotspots of p62-IκBα association are defined
4. APEX proximity labeling revealed p62 impaired IκBα-interaction with proteasome
5. p62 chaperones newly synthesized IκBα to terminate NF-κB activation.

**In Brief:** The transcriptional activator NF-κB inhibitor, IκBα is proteolytically unstable when uncomplexed. How newly synthesized IκBα escapes degradation to terminate nuclear NF-κB-activation is unknown. Using in-cell chemical crosslinking and proximity labeling MS analyses, we uncovered a novel association of p62 with IκBα via well-defined structural hotspots, which impairs its interaction with the 26S/20S proteasome, extending its life-span and enabling termination of NF-κB-activation. Mice carrying liver-specific genetic deletion of p62-IκBα hotspot exhibit enhanced liver inflammation upon aging, validating this novel p62 role.
