## Supplementary material for "In-cell chemical crosslinking identifies hotspots for p62-IκBα interaction that underscore a critical role of p62 in limiting NF-κB activation through IκBα-stabilization": Table S3

### Sheet: Table S3. IkBa APEX intensities
Protein IDs	Gene names	Peptide counts (all)	MS/MS count	Sequence coverage [%]	Sequence length	Q-value	Score	Intensity APEXIkBa rep1	Intensity APEXIkBa rep2	Intensity APEXIkBa rep3	Intensity APEXIkBa rep4	Intensity APEXIkBa+p62 rep1	Intensity APEXIkBa+p62 rep2	Intensity APEXIkBa+p62 rep3	Intensity APEXIkBa+p62 rep4	Intensity C1IkBa rep1	Intensity C1IkBa rep2	Intensity C1IkBa rep3	Intensity C1IkBa rep4
P25963	NFKBIA	24	1649	55.2	317	0	323.31	26723000000	30676000000	29687000000	23124000000	67680000000	32575000000	45154000000	26660000000	16113000	1069200	2337100	2908900
O15235	MRPS12	4	17	38.4	138	0	8.7873	26164000	31096000	15729000	20729000	101580000	83141000	116450000	52827000	0	0	0	0
Q9Y3D3	MRPS16	7	28	69.3	137	0	24.152	0	0	0	0	29655000	107580000	142700000	94884000	0	0	0	0
Q9Y2R5	MRPS17	5	25	60	130	0	43.926	10221000	23386000	13409000	12325000	69639000	139320000	168180000	135220000	0	0	0	0
Q9Y676	MRPS18B	11	49	55.8	258	0	95.272	0	0	0	0	146530000	214590000	281750000	224050000	0	0	0	0
P82921	MRPS21	2	14	29.9	87	0	8.1213	19697000	54813000	29924000	20097000	32869000	26398000	28861000	20253000	0	0	0	0
P82650	MRPS22	17	97	55	360	0	116.9	2404400	20440000	0	3140300	716870000	979430000	1415400000	824730000	0	0	0	0
P82663	MRPS25	6	21	45.1	173	0	35.026	0	0	0	0	30673000	65291000	107000000	81971000	0	0	0	0
Q9BYN8	MRPS26	15	34	47.8	205	0	21.871	0	62101000	0	0	50494000	108500000	130360000	71600000	0	0	0	0
Q92552	MRPS27	13	57	41.3	414	0	67.995	6609200	29736000	5741900	3535700	308870000	358980000	562490000	334460000	0	0	0	0
P82930	MRPS34	12	61	64.7	218	0	39.298	2543400	0	0	2382600	116950000	219410000	284720000	235690000	0	0	0	0
P82933	MRPS9	4	11	13.1	396	0	17.807	3585400	0	3844600	0	3570400	29878000	39339000	25115000	0	0	0	0
P25786	PSMA1	6	22	38.8	263	0	17.593	39190000	43331000	53629000	41886000	0	0	0	0	0	0	0	401040
P25789	PSMA4	7	42	41	261	0	113.83	171800000	182420000	166260000	120180000	190960000	150870000	99981000	62796000	0	0	0	0
P28066	PSMA5	6	23	33.6	241	0	13.088	50413000	95286000	92449000	23710000	62627000	25416000	16965000	24480000	0	0	0	0
P60900	PSMA6	3	9	17.1	246	0	7.788	13905000	20277000	23542000	12466000	1834100	0	0	0	0	0	0	0
O14818;Q8TAA3	PSMA7;PSMA8	6;4	17	34.7	248	0	22.502	25856000	54235000	42673000	41840000	0	4838400	0	3733900	0	0	0	0
P20618	PSMB1	6	22	32	241	0	15.533	54803000	36623000	26521000	49736000	14456000	41108000	40139000	6928800	0	0	0	0
P28070	PSMB4	4	14	22.7	264	0	24.695	8169400	38505000	33278000	25142000	3427600	0	0	2305500	0	0	0	0
P35998	PSMC2	24	156	66.1	433	0	104	279620000	359010000	386090000	243320000	202220000	135890000	129530000	109290000	0	0	0	0
P17980	PSMC3	19	112	61.5	439	0	161.33	211620000	251670000	295490000	195770000	242140000	222160000	136170000	87497000	0	0	0	0
P62195	PSMC5	20	103	64	406	0	116.66	266980000	422040000	349890000	233260000	412230000	279440000	413560000	103080000	0	0	0	0
P62333	PSMC6	16	102	52.4	389	0	121.88	262420000	290460000	489070000	169650000	211600000	178970000	302910000	101200000	0	0	0	0
O75832	PSMD10	11	61	56.6	226	0	62.445	159100000	245650000	306320000	305870000	232530000	164140000	214630000	133070000	0	0	0	0
O00231	PSMD11	9	39	27	422	0	18.607	69702000	90966000	58211000	51249000	72246000	35857000	56126000	13518000	0	0	0	0
O00232	PSMD12	10	39	24.1	456	0	35.926	38489000	63183000	38972000	31894000	14243000	57615000	13027000	42493000	691450	0	0	0
Q9UNM6	PSMD13	8	12	27.9	376	0	16.523	17298000	11100000	44281000	20786000	5428000	0	6045500	5396700	0	0	0	0
O00487	PSMD14	7	26	45.5	310	0	45.178	62551000	70140000	83489000	59391000	28047000	20700000	16987000	7520400	0	0	0	0
Q13200	PSMD2	14	50	23.9	908	0	40.779	72135000	103610000	186300000	97140000	22317000	26807000	40936000	2130300	0	0	0	0
O43242	PSMD3	23	145	53.4	534	0	104.37	421200000	326040000	327670000	245720000	341880000	312830000	429940000	219430000	0	336430	0	373350
P55036	PSMD4	9	39	36.1	377	0	53.749	101950000	152430000	134510000	65647000	100300000	55407000	66135000	42722000	0	0	0	0
P51665	PSMD7	4	12	19.4	324	0	8.6249	11279000	12813000	4458200	9166200	21021000	22299000	21323000	3317600	0	0	0	0
P48556	PSMD8	4	6	18	350	0	7.5875	0	8233500	0	6222700	15837000	5112900	19750000	6999800	0	0	0	0
O00233	PSMD9	4	17	18.8	223	0	9.9982	17139000	19628000	29562000	2202600	70567000	4213500	5517800	19611000	0	0	0	0
Q04864	REL	15	44	31.7	619	0	58.17	78470000	70539000	71188000	52579000	57955000	80314000	44539000	29188000	0	0	0	0
Q04206	RELA	17	109	35	551	0	107.93	109100000	91727000	255290000	115370000	274480000	222040000	263530000	171750000	0	0	0	0

### Sheet: IkBa APEX normalized intensitie
Protein IDs	Gene names	Peptide counts (all)	MS/MS count	Sequence coverage [%]	Sequence length	Q-value	Score	Intensity APEXIkBa rep1	Intensity APEXIkBa rep2	Intensity APEXIkBa rep3	Intensity APEXIkBa rep4	Intensity APEXIkBa+p62 rep1	Intensity APEXIkBa+p62 rep2	Intensity APEXIkBa+p62 rep3	Intensity APEXIkBa+p62 rep4	Intensity C1IkBa rep1	Intensity C1IkBa rep2	Intensity C1IkBa rep3	Intensity C1IkBa rep4
P25963	NFKBIA	24	1649	55.2	317	0	323.31	1	1	1	1	1	1	1	1	1	1	1	1
O15235	MRPS12	4	17	38.4	138	0	8.7873	0.000979082	0.00101369	0.000529828	0.000896428	0.00150089	0.00255229	0.00257895	0.00198151	0	0	0	0
Q9Y3D3	MRPS16	7	28	69.3	137	0	24.152	0	0	0	0	0.000438165	0.00330253	0.0031603	0.00355904	0	0	0	0
Q9Y2R5	MRPS17	5	25	60	130	0	43.926	0.00038248	0.000762355	0.000451679	0.000532996	0.00102895	0.0042769	0.00372459	0.00507202	0	0	0	0
Q9Y676	MRPS18B	11	49	55.8	258	0	95.272	0	0	0	0	0.00216504	0.00658757	0.00623976	0.00840398	0	0	0	0
P82921	MRPS21	2	14	29.9	87	0	8.1213	0.00073708	0.00178684	0.00100798	0.000869097	0.000485653	0.000810376	0.000639168	0.000759677	0	0	0	0
P82650	MRPS22	17	97	55	360	0	116.9	8.99749e-05	0.000666319	0	0.000135803	0.0105921	0.0300669	0.0313461	0.0309351	0	0	0	0
P82663	MRPS25	6	21	45.1	173	0	35.026	0	0	0	0	0.000453206	0.00200433	0.00236967	0.00307468	0	0	0	0
Q9BYN8	MRPS26	15	34	47.8	205	0	21.871	0	0.00202442	0	0	0.00074607	0.00333078	0.00288701	0.00268567	0	0	0	0
Q92552	MRPS27	13	57	41.3	414	0	67.995	0.000247323	0.000969357	0.000193415	0.000152902	0.00456368	0.0110201	0.0124571	0.0125454	0	0	0	0
P82930	MRPS34	12	61	64.7	218	0	39.298	9.51764e-05	0	0	0.000103036	0.00172798	0.00673553	0.00630553	0.00884059	0	0	0	0
P82933	MRPS9	4	11	13.1	396	0	17.807	0.000134169	0	0.000129504	0	5.27541e-05	0.000917206	0.000871218	0.000942048	0	0	0	0
P25786	PSMA1	6	22	38.8	263	0	17.593	0.00146653	0.00141254	0.00180648	0.00181136	0	0	0	0	0	0	0	0.137867
P25789	PSMA4	7	42	41	261	0	113.83	0.00642892	0.00594667	0.00560043	0.0051972	0.00282151	0.00463147	0.00221422	0.00235544	0	0	0	0
P28066	PSMA5	6	23	33.6	241	0	13.088	0.0018865	0.00310621	0.00311412	0.00102534	0.00092534	0.00078023	0.000375714	0.00091823	0	0	0	0
P60900	PSMA6	3	9	17.1	246	0	7.788	0.000520338	0.000661005	0.000793007	0.000539094	2.70996e-05	0	0	0	0	0	0	0
O14818;Q8TAA3	PSMA7;PSMA8	6;4	17	34.7	248	0	22.502	0.000967556	0.00176799	0.00143743	0.00180938	0	0.000148531	0	0.000140056	0	0	0	0
P20618	PSMB1	6	22	32	241	0	15.533	0.00205078	0.00119386	0.000893354	0.00215084	0.000213593	0.00126195	0.000888936	0.000259895	0	0	0	0
P28070	PSMB4	4	14	22.7	264	0	24.695	0.000305707	0.00125522	0.00112096	0.00108727	5.06442e-05	0	0	8.64779e-05	0	0	0	0
P35998	PSMC2	24	156	66.1	433	0	104	0.0104636	0.0117033	0.0130054	0.0105224	0.00298788	0.0041716	0.00286863	0.0040994	0	0	0	0
P17980	PSMC3	19	112	61.5	439	0	161.33	0.00791902	0.00820413	0.00995352	0.0084661	0.00357772	0.00681995	0.00301568	0.00328196	0	0	0	0
P62195	PSMC5	20	103	64	406	0	116.66	0.00999064	0.013758	0.011786	0.0100874	0.00609087	0.00857836	0.00915888	0.00386647	0	0	0	0
P62333	PSMC6	16	102	52.4	389	0	121.88	0.00982001	0.00946864	0.0164742	0.00733653	0.00312648	0.00549409	0.00670838	0.00379595	0	0	0	0
O75832	PSMD10	11	61	56.6	226	0	62.445	0.00595367	0.00800789	0.0103183	0.0132274	0.00343573	0.00503883	0.00475329	0.00499137	0	0	0	0
O00231	PSMD11	9	39	27	422	0	18.607	0.00260831	0.00296538	0.00196082	0.00221627	0.00106746	0.00110075	0.00124299	0.000507052	0	0	0	0
O00232	PSMD12	10	39	24.1	456	0	35.926	0.00144029	0.00205969	0.00131276	0.00137926	0.000210446	0.00176869	0.000288502	0.00159389	0.0429126	0	0	0
Q9UNM6	PSMD13	8	12	27.9	376	0	16.523	0.000647308	0.000361846	0.0014916	0.000898893	8.02009e-05	0	0.000133886	0.000202427	0	0	0	0
O00487	PSMD14	7	26	45.5	310	0	45.178	0.00234072	0.00228648	0.00281231	0.00256837	0.000414406	0.000635457	0.000376201	0.000282086	0	0	0	0
Q13200	PSMD2	14	50	23.9	908	0	40.779	0.00269936	0.00337756	0.00627547	0.00420083	0.000329743	0.000822932	0.000906586	7.99062e-05	0	0	0	0
O43242	PSMD3	23	145	53.4	534	0	104.37	0.0157617	0.0106285	0.0110375	0.0106262	0.00505142	0.00960338	0.00952164	0.00823068	0	0.314656	0	0.128347
P55036	PSMD4	9	39	36.1	377	0	53.749	0.00381507	0.00496903	0.00453094	0.00283891	0.00148197	0.00170091	0.00146465	0.00160248	0	0	0	0
P51665	PSMD7	4	12	19.4	324	0	8.6249	0.000422071	0.000417688	0.000150173	0.000396393	0.000310594	0.000684543	0.000472228	0.000124441	0	0	0	0
P48556	PSMD8	4	6	18	350	0	7.5875	0	0.000268402	0	0.000269101	0.000233998	0.000156958	0.000437392	0.000262558	0	0	0	0
O00233	PSMD9	4	17	18.8	223	0	9.9982	0.000641358	0.000639849	0.000995789	9.52517e-05	0.00104266	0.000129348	0.0001222	0.000735596	0	0	0	0
Q04864	REL	15	44	31.7	619	0	58.17	0.00293642	0.00229948	0.00239795	0.00227378	0.000856309	0.00246551	0.00098638	0.00109482	0	0	0	0
Q04206	RELA	17	109	35	551	0	107.93	0.00408263	0.00299019	0.00859939	0.00498919	0.00405556	0.00681627	0.00583625	0.00644224	0	0	0	0
