## Supplementary material for "In-cell chemical crosslinking identifies hotspots for p62-IκBα interaction that underscore a critical role of p62 in limiting NF-κB activation through IκBα-stabilization": Table S4

### Sheet: Crosslinked Residue Pairs
Index	Crosslinker	xlinkedResPair	xlinkedProtPair	SVM.score	m/z	z	ppm	DB.Peptide.1	DB.Peptide.2	Score	Score.Diff	percMatched	Sc.1	Rk.1	Sc.2	Rk.2	Acc.1	XLink.AA.1	Protein.1	Species.1	Acc.2	XLink.AA.2	Protein.2	Species.2	xlinkClass	Len.Pep.1	Len.Pep.2	Peptide.1	Peptide.2	numCSM	numPPSM	Fraction	RT	MSMS.Info
1	DSS	100.Q13501::103.Q13501	Q13501::Q13501	1.14	398.469	4	-0.48	IYIKEK	KECR	30.3	9.4	67	20.9	1	15.1	3	Q13501	100	Sequestosome-1	HUMAN	Q13501	103	Sequestosome-1	HUMAN	intraProtein	6	4	IYIK(+DSS)EK	K(+DSS)EC(Nethylmaleimide)R	4	11	Z20210913-03_FTMSms2hcd	39.403	6013
2	DSS	103.Q13501::13.Q13501	Q13501::Q13501	1.13	501.761	4	0.066	AYLLGKEDAAR	KECR	53.8	5.6	73.7	48.2	1	14.7	11	Q13501	13	Sequestosome-1	HUMAN	Q13501	103	Sequestosome-1	HUMAN	intraProtein	11	4	AYLLGK(+DSS)EDAAR	K(+DSS)EC(Nethylmaleimide)R	3	11	Z20210913-03_FTMSms2hcd	52.301	9028
3	DSS	100.Q13501::13.Q13501	Q13501::Q13501	1.1	713.068	3	-0.32	AYLLGKEDAAR	IYIKEK	47.5	15	62.2	32.5	1	11.2	25	Q13501	13	Sequestosome-1	HUMAN	Q13501	100	Sequestosome-1	HUMAN	intraProtein	11	6	AYLLGK(+DSS)EDAAR	IYIK(+DSS)EK	1	11	Z20210913-03_FTMSms2hcd	58.796	10657
4	DSS	102.Q13501::13.Q13501	Q13501::Q13501	1.08	437.745	4	-0.87	AYLLGKEDAAR	EKK	23.2	3.6	53.4	19.6	1	7.7	22	Q13501	13	Sequestosome-1	HUMAN	Q13501	102	Sequestosome-1	HUMAN	intraProtein	11	3	AYLLGK(+DSS)EDAAR	EK(+DSS)K	2	11	Z20210913-03_FTMSms2hcd	42.449	6639
5	DSS	187.Q13501::238.P25963	P25963::Q13501	1.07	705.796	5	-0.11	TALHLAVDLQNPDLVSLLLKCGADVNR	KVK	87.8	5.6	81.7	82.2	1	2.8	466	P25963	238	NF-kappa-B inhibitor alpha	HUMAN	Q13501	187	Sequestosome-1	HUMAN	interProtein	27	3	TALHLAVDLQNPDLVSLLLK(+DSS)C(Nethylmaleimide)GADVNR	K(+DSS)VK	1	6	Z20210913-03_FTMSms2hcd	99.489	20847
6	DSS	187.Q13501::67.P25963	P25963::Q13501	1.03	704.569	5	0.21	GSEPWKQQLTEDGDSFLHLAIIHEEK	KVK	68.7	2.8	72.1	65.9	1	-0.8	2648	P25963	67	NF-kappa-B inhibitor alpha	HUMAN	Q13501	187	Sequestosome-1	HUMAN	interProtein	26	3	GSEPWK(+DSS)QQLTEDGDSFLHLAIIHEEK	K(+DSS)VK	1	6	Z20210913-03_FTMSms2hcd	85.723	17416
7	DSS	187.Q13501::47.P25963	P25963::Q13501	1	691.336	5	-1.8	HDSGLDSMKDEEYEQMVKELQEIR	KVK	48.2	3.6	59.8	44.6	1	0.8	1890	P25963	47	NF-kappa-B inhibitor alpha	HUMAN	O43390	370	Sequestosome-1	HUMAN	interProtein	24	3	HDSGLDSM(Oxidation)KDEEYEQM(Oxidation)VK(+DSS)ELQEIR	K(+DSS)VK	1	6	Z20210913-03_FTMSms2hcd	58.256	10522
7	DSS	371.O43390::47.P25963	O43390::P25963	1	691.336	5	-1.8	HDSGLDSMKDEEYEQMVKELQEIR	VKK	48.2	3.6	59.8	44.6	1	0.8	1890	P25963	47	NF-kappa-B inhibitor alpha	HUMAN	O43390	371	Heterogeneous nuclear ribonucleoprotein R	HUMAN	interProtein	24	3	HDSGLDSM(Oxidation)KDEEYEQM(Oxidation)VK(+DSS)ELQEIR	VK(+DSS)K	1	4	Z20210913-03_FTMSms2hcd	58.256	10522
8	DSS	13.Q13501::13.Q13501	Q13501::Q13501	1	850.79	3	-0.072	AYLLGKEDAAR	AYLLGKEDAAR	23.9	0	38.8	23.9	1	23.9	1	Q13501	13	Sequestosome-1	HUMAN	Q13501	13	Sequestosome-1	HUMAN	intraProtein	11	11	AYLLGK(+DSS)EDAAR	AYLLGK(+DSS)EDAAR	1	11	Z20210913-03_FTMSms2hcd	67.842	12929
9	DSS	187.Q13501::38.P25963	P25963::Q13501	0.98	667.818	4	0.84	HDSGLDSMKDEEYEQMVK	KVK	43.2	0.8	68.8	42.4	1	0.5	2826	P25963	38	NF-kappa-B inhibitor alpha	HUMAN	O43390	187	Sequestosome-1	HUMAN	intraProtein	18	3	HDSGLDSM(Oxidation)K(+DSS)DEEYEQMVK	K(+DSS)VK	3	6	Z20210913-03_FTMSms2hcd	48.742	8146
9	DSS	371.O43390::38.P25963	O43390::P25963	0.98	667.818	4	0.84	HDSGLDSMKDEEYEQMVK	VKK	43.2	0.8	68.8	42.4	1	0.5	2827	P25963	38	NF-kappa-B inhibitor alpha	HUMAN	O43390	371	Heterogeneous nuclear ribonucleoprotein R	HUMAN	interProtein	18	3	HDSGLDSM(Oxidation)K(+DSS)DEEYEQMVK	VK(+DSS)K	3	4	Z20210913-03_FTMSms2hcd	48.742	8146
10	SIAB	113.Q13501::13.Q13501	Q13501::Q13501	-0.67	549.07	5	0.6	AYLLGKEDAAR	DHRPPCAQEAPR	41.6	10.2	63.1	31.4	1	5	173	Q13501	13	Sequestosome-1	HUMAN	Q13501	113	Sequestosome-1	HUMAN	intraProtein	11	12	AYLLGK(+SIAB)EDAAR	DHRPPC(+SIAB)AQEAPR	5	12	V20160516-04_FTMSms2hcd	31.965	2343
11	SIAB	105.Q13501::13.Q13501	Q13501::Q13501	-0.69	443.716	4	0.33	AYLLGKEDAAR	ECR	24.8	0	83.1	24.8	1	-2.9	3556	Q13501	13	Sequestosome-1	HUMAN	Q13501	105	Sequestosome-1	HUMAN	intraProtein	11	3	AYLLGK(+SIAB)EDAAR	EC(+SIAB)R	5	12	V20160516-04_FTMSms2hcd	29.961	2196
12	SIAB	113.Q13501::187.Q13501	Q13501::Q13501	-0.76	413.816	5	-0.94	RDHRPPCAQEAPR	KVK	20.9	5.6	57.7	15.3	1	-1.9	6016	Q13501	113	Sequestosome-1	HUMAN	Q13501	187	Sequestosome-1	HUMAN	intraProtein	13	3	RDHRPPC(+SIAB)AQEAPR	K(+SIAB)VK	1	12	V20160516-03_FTMSms2hcd	9.26	706
13	SIAB	100.Q13501::105.Q13501	Q13501::Q13501	-0.77	496.262	3	0.46	IYIKEK	KECR	23.8	5.8	62.3	18	1	-2.1	3517	Q13501	100	Sequestosome-1	HUMAN	Q13501	105	Sequestosome-1	HUMAN	intraProtein	6	4	IYIK(+SIAB)EK	KEC(+SIAB)R	1	12	V20160516-04_FTMSms2hcd	8.303	611
14	SIAB	13.Q13501::239.P25963	P25963::Q13501	-0.82	525.504	4	-2.3	AYLLGKEDAAR	CGADVNR	46	14.8	72.4	31.2	1	13.4	4	Q13501	13	Sequestosome-1	HUMAN	P25963	239	NF-kappa-B inhibitor alpha	HUMAN	interProtein	11	7	AYLLGK(+SIAB)EDAAR	C(+SIAB)GADVNR	1	2	V20160516-05_FTMSms2hcd	34.155	2670
15	SIAB	187.Q13501::347.P68363	P68363::Q13501	-0.91	515.763	4	-0.012	SIQFVDWCPTGFK	KVK	32.1	2.8	64.1	29.3	1	-3.4	6278	P68363	347	Tubulin alpha-1B chain	HUMAN	Q13501	187	Sequestosome-1	HUMAN	interProtein	13	3	SIQFVDWC(+SIAB)PTGFK	K(+SIAB)VK	1	2	V20160516-04_FTMSms2hcd	51.126	3852
15	SIAB	126.P62987::347.P68363	P62987::P68363	-0.91	515.763	4	-0.012	SIQFVDWCPTGFK	KVK	32.1	2.8	64.1	29.3	1	-3.4	6278	P68363	347	Tubulin alpha-1B chain	HUMAN	P62987	126	Ubiquitin-60S ribosomal protein L40	HUMAN	interProtein	13	3	SIQFVDWC(+SIAB)PTGFK	K(+SIAB)VK	1	1	V20160516-04_FTMSms2hcd	51.126	3852
16	SIAB	187.Q13501::239.P25963	P25963::Q13501	-0.94	422.88	3	-0.62	CGADVNR	KVK	25.2	2.8	53.3	22.4	1	-2.3	2401	P25963	239	NF-kappa-B inhibitor alpha	HUMAN	Q13501	187	Sequestosome-1	HUMAN	interProtein	7	3	C(+SIAB)GADVNR	K(+SIAB)VK	1	2	V20160516-03_FTMSms2hcd	9.101	692
16	SIAB	126.P62987::239.P25963	P25963::P62987	-0.94	422.88	3	-0.62	CGADVNR	KVK	25.2	2.8	53.3	22.4	1	-2.3	2401	P25963	239	NF-kappa-B inhibitor alpha	HUMAN	P62987	126	Ubiquitin-60S ribosomal protein L40	HUMAN	interProtein	7	3	C(+SIAB)GADVNR	K(+SIAB)VK	1	2	V20160516-03_FTMSms2hcd	9.101	692
ambiguous assignment

### Sheet: Protein IDs, DSS bands
Rank	Acc #	Unique Peptides	Spectral Count	% Cov	NSAF	Best Expect Val	Protein Length	Protein MW	Species	Protein Name
[1]	Q13501	63	635	92	637.448	4.9e-30	440	47687.6	HUMAN	Sequestosome-1
[4]	Q02SZ7	25	469	51.1	448.388	7.3e-22	462	48178.2	PSEAB	Lysyl endopeptidase
[5]	P25963	23	230	61.8	320.474	6.3e-21	317	35609.2	HUMAN	NF-kappa-B inhibitor alpha
[8]	P01868	15	73	47.2	99.518	5.9e-20	324	35704.9	MOUSE	Ig gamma-1 chain C region secreted form
[2]	P35527	38	139	71.3	98.5486	3.2e-28	623	62064.8	HUMAN	Keratin, type I cytoskeletal 9
[6]	P13645	28	102	55	77.1456	3.7e-18	584	58827.5	HUMAN	Keratin, type I cytoskeletal 10
[14]	P00761	8	35	23.4	66.9237	1.9e-13	231	24409.7	PIG	Trypsin
[7]	P04264	23	89	43.6	61.0419	1.1e-44	644	66039.2	HUMAN	Keratin, type II cytoskeletal 1
[3]	P35908	29	87	60.1	60.137	1.5e-18	639	65433.4	HUMAN	Keratin, type II cytoskeletal 2 epidermal
[32]	P0AA25	3	11	28.4	44.5748	4.5e-12	109	11806.7	ECOLI	Thioredoxin 1
[9]	P07437	15	33	41.9	32.8288	3.9e-17	444	49671.3	HUMAN	Tubulin beta chain
[11]	P68363	11	27	38.1	26.443	8.9e-15	451	50152.1	HUMAN	Tubulin alpha-1B chain
[23]	P02662	5	10	39.3	20.64	4.6e-13	214	24529.1	BOVIN	Alpha-S1-casein
[12]	P02533	11	19	32.2	17.7801	2e-16	472	51561.9	HUMAN	Keratin, type I cytoskeletal 14
[28]	P02754	4	7	39.3	17.3701	3.5e-12	178	19883.4	BOVIN	Beta-lactoglobulin
[33]	P01837	2	4	26.2	16.512	4.8e-17	107	11934.2	MOUSE	Immunoglobulin kappa constant
[16]	Q15365	6	12	30.6	14.8886	8.4e-16	356	37498.2	HUMAN	Poly(rC)-binding protein 1
[41]	P02666	2	7	8.5	13.803	2.5e-12	224	25107.5	BOVIN	Beta-casein
[15]	P68104	7	13	26.6	12.4287	1.4e-12	462	50141.3	HUMAN	Elongation factor 1-alpha 1
[13]	P14618	9	14	28.6	11.6455	5e-13	531	57937.4	HUMAN	Pyruvate kinase PKM
[10]	Q00839	11	19	20	10.1724	7.9e-20	825	90585.2	HUMAN	Heterogeneous nuclear ribonucleoprotein U
[20]	P0DM41	5	8	19.7	9.39779	8.3e-12	376	41796.2	CAEEL	Actin-1
[82]	P31151	2	2	22.8	8.74646	1.5e-07	101	11471.1	HUMAN	Protein S100-A7
[22]	P61978	4	8	19.7	7.6319	2.1e-13	463	50976.7	HUMAN	Heterogeneous nuclear ribonucleoprotein K
[25]	P19013	5	9	12.5	7.44432	3.6e-18	534	57285.7	HUMAN	Keratin, type II cytoskeletal 4
[31]	P00558	4	7	16.3	7.41456	3e-10	417	44615.1	HUMAN	Phosphoglycerate kinase 1
[17]	O43390	5	10	14.4	6.97782	8.9e-15	633	70943.6	HUMAN	Heterogeneous nuclear ribonucleoprotein R
[29]	P60842	4	6	12.3	6.52753	9.2e-12	406	46154.4	HUMAN	Eukaryotic initiation factor 4A-I
[26]	P31943	4	6	16.3	5.9024	4.9e-18	449	49229.9	HUMAN	Heterogeneous nuclear ribonucleoprotein H
[19]	P51991	4	5	14	5.84254	2.2e-13	378	39595.3	HUMAN	Heterogeneous nuclear ribonucleoprotein A3
[49]	P63241	2	2	15.6	5.73631	8.1e-10	154	16832.4	HUMAN	Eukaryotic translation initiation factor 5A-1
[40]	P31944	3	3	12	5.47557	1.6e-10	242	27679.8	HUMAN	Caspase-14
[37]	P04406	3	4	18.8	5.27398	2.5e-11	335	36053.5	HUMAN	Glyceraldehyde-3-phosphate dehydrogenase
[24]	P14866	5	7	12.6	5.24936	2.5e-15	589	64133.3	HUMAN	Heterogeneous nuclear ribonucleoprotein L
[27]	P22626	3	4	9.1	5.00506	5.5e-20	353	37430	HUMAN	Heterogeneous nuclear ribonucleoproteins A2/B1
[36]	P02769	4	6	8.9	4.36602	3.4e-08	607	69294.1	BOVIN	Serum albumin
[54]	P22087	2	3	7.5	4.128	2.1e-09	321	33784.5	HUMAN	rRNA 2'-O-methyltransferase fibrillarin
[35]	P08238	4	6	8.4	3.66047	1.1e-08	724	83264.9	HUMAN	Heat shock protein HSP 90-beta
[30]	O60506	4	5	11.9	3.54491	3.3e-11	623	69603.2	HUMAN	Heterogeneous nuclear ribonucleoprotein Q
[21]	Q02413	5	8	9.1	3.36851	4.2e-12	1049	113749	HUMAN	Desmoglein-1
[42]	Q08554	3	6	5.5	2.9644	4.6e-10	894	99987.7	HUMAN	Desmocollin-1
[55]	P31942	2	2	12.4	2.55316	1.4e-10	346	36926.8	HUMAN	Heterogeneous nuclear ribonucleoprotein H3
[58]	Q8N1N4	2	3	5	2.54825	6.9e-09	520	56866.3	HUMAN	Keratin, type II cytoskeletal 78
[45]	P35637	3	3	6.3	2.51918	5.9e-09	526	53426.2	HUMAN	RNA-binding protein FUS
[38]	P06576	3	3	10	2.50489	2.3e-10	529	56560.4	HUMAN	ATP synthase subunit beta, mitochondrial
[46]	Q99873	2	2	8.1	2.38111	9.6e-11	371	42462.1	HUMAN	Protein arginine N-methyltransferase 1
[47]	P08243	2	3	6.8	2.36201	1.9e-10	561	64370.5	HUMAN	Asparagine synthetase [glutamine-hydrolyzing]
[44]	P63261	2	2	8	2.35571	3.8e-11	375	41793.2	HUMAN	Actin, cytoplasmic 2
[52]	P26641	2	2	5.5	2.02149	6.9e-10	437	50119.2	HUMAN	Elongation factor 1-gamma
[51]	P25705	2	2	6.5	1.59745	5.2e-09	553	59751.1	HUMAN	ATP synthase subunit alpha, mitochondrial
[39]	O00571	2	2	7.9	1.33443	6.1e-18	662	73244	HUMAN	ATP-dependent RNA helicase DDX3X
[43]	Q9P2R3	3	3	5.2	1.13352	9.4e-11	1169	128400	HUMAN	Rabankyrin-5
[18]	Q86YZ3	4	7	2.9	1.08487	2.1e-17	2850	282392	HUMAN	Hornerin
[48]	P49756	2	2	3.6	1.04791	2.5e-11	843	100186	HUMAN	RNA-binding protein 25
[53]	O75400	2	2	3.6	0.923085	1.7e-08	957	108806	HUMAN	Pre-mRNA-processing factor 40 homolog A
[56]	Q08211	2	2	1.4	0.695584	4.4e-10	1270	140960	HUMAN	ATP-dependent RNA helicase A
[34]	P15924	3	4	2.2	0.61539	1.4e-13	2871	331777	HUMAN	Desmoplakin

### Sheet: Protein IDs, SIAB bands
Rank	Acc #	Unique Peptides	Spectral Count	% Cov	NSAF	Best Expect Val	Protein Length	Protein MW	Species	Protein Name
[1]	Q13501	94	1252	86.1	747.82	3.9e-29	440	47687.6	HUMAN	Sequestosome-1
[2]	P25963	37	801	65.3	664.077	7.9e-19	317	35609.2	HUMAN	NF-kappa-B inhibitor alpha
[8]	Q02SZ7	18	279	42.2	158.711	1.1e-17	462	48178.2	PSEAB	Lysyl endopeptidase
[3]	P07437	38	127	55.9	75.1737	2.1e-20	444	49671.3	HUMAN	Tubulin beta chain
[9]	P01868	18	82	49.7	66.5142	6.7e-22	324	35704.9	MOUSE	Ig gamma-1 chain C region secreted form
[10]	P68363	22	88	54.3	51.2804	2.1e-14	451	50152.1	HUMAN	Tubulin alpha-1B chain
[54]	P0AA25	3	19	28.4	45.8113	1.2e-13	109	11806.7	ECOLI	Thioredoxin 1
[37]	P62987	6	22	43	45.1708	9.5e-12	128	14728.5	HUMAN	Ubiquitin-60S ribosomal protein L40
[25]	P61626	6	18	37.2	31.9636	4.1e-17	148	16537.2	HUMAN	Lysozyme C
[14]	P39023	13	35	27.8	22.8249	3.2e-16	403	46109.3	HUMAN	60S ribosomal protein L3
[6]	Q00839	24	65	33.2	20.7064	1.2e-24	825	90585.2	HUMAN	Heterogeneous nuclear ribonucleoprotein U
[4]	P09874	38	73	38.5	18.9204	2e-13	1014	113085	HUMAN	Poly [ADP-ribose] polymerase 1
[12]	P13645	15	42	20.7	18.9009	7.1e-14	584	58827.5	HUMAN	Keratin, type I cytoskeletal 10
[13]	P14866	13	34	26.1	15.1708	7.5e-19	589	64133.3	HUMAN	Heterogeneous nuclear ribonucleoprotein L
[48]	P00761	5	13	17.3	14.7903	2e-08	231	24409.7	PIG	Trypsin
[15]	P61978	13	26	38.4	14.7583	2.3e-13	463	50976.7	HUMAN	Heterogeneous nuclear ribonucleoprotein K
[11]	P35527	12	31	27.9	13.0773	3.5e-21	623	62064.8	HUMAN	Keratin, type I cytoskeletal 9
[18]	P51991	11	16	27.5	11.1243	2.1e-13	378	39595.3	HUMAN	Heterogeneous nuclear ribonucleoprotein A3
[5]	Q9H0A0	29	42	29.9	10.7689	9.7e-15	1025	115731	HUMAN	RNA cytidine acetyltransferase
[59]	P62937	4	6	44.2	9.5568	1.3e-08	165	18012.7	HUMAN	Peptidyl-prolyl cis-trans isomerase A
[76]	P18699	2	4	16.2	9.47071	8.4e-14	111	12818.1	LYMST	Tubulin beta chain (Fragment)
[16]	P04264	13	23	26.6	9.38615	5.4e-15	644	66039.2	HUMAN	Keratin, type II cytoskeletal 1
[39]	P22087	5	11	21.8	9.00602	1e-12	321	33784.5	HUMAN	rRNA 2'-O-methyltransferase fibrillarin
[22]	O60506	8	19	16.9	8.01514	2.7e-13	623	69603.2	HUMAN	Heterogeneous nuclear ribonucleoprotein Q
[33]	P31943	6	12	15.8	7.02393	1e-13	449	49229.9	HUMAN	Heterogeneous nuclear ribonucleoprotein H
[36]	P68104	6	12	19.3	6.82629	1.1e-13	462	50141.3	HUMAN	Elongation factor 1-alpha 1
[29]	P09651	6	9	22	6.35836	3.4e-13	372	38746.9	HUMAN	Heterogeneous nuclear ribonucleoprotein A1
[28]	Q9Y265	7	11	22.6	6.33977	5.6e-11	456	50228.5	HUMAN	RuvB-like 1
[45]	Q71FK5	3	9	11.5	6.30749	1.9e-16	375	41737.1	CAVPO	Actin, cytoplasmic 1
[17]	Q9Y462	10	18	24.7	6.21632	6.2e-18	761	86245.9	HUMAN	Zinc finger protein 711
[34]	Q15233	7	11	20.6	6.13786	4.7e-10	471	54232	HUMAN	Non-POU domain-containing octamer-binding protein
[30]	Q92841	7	17	14	6.12868	7.9e-16	729	80273.1	HUMAN	Probable ATP-dependent RNA helicase DDX17
[26]	P35637	7	12	16.9	5.99571	1.3e-21	526	53426.2	HUMAN	RNA-binding protein FUS
[32]	P35908	6	14	15.2	5.75801	4.3e-16	639	65433.4	HUMAN	Keratin, type II cytoskeletal 2 epidermal
[47]	P07836	5	8	14.9	5.59175	1e-10	376	41876.3	BOMMO	Actin, muscle-type A1
[20]	Q14596	8	18	12.8	4.89712	6.8e-17	966	107414	HUMAN	Next to BRCA1 gene 1 protein
[95]	P23284	2	4	12.5	4.86689	1.5e-10	216	23742.7	HUMAN	Peptidyl-prolyl cis-trans isomerase B
[82]	P02666	2	4	8.5	4.69307	1.7e-12	224	25107.5	BOVIN	Beta-casein
[24]	Q7KZF4	8	16	13.6	4.62087	3.4e-14	910	101998	HUMAN	Staphylococcal nuclease domain-containing protein 1
[27]	Q8ND82	7	12	12.6	4.27917	2.2e-12	737	83096.8	HUMAN	Zinc finger protein 280C
[122]	P03973	2	2	19.7	3.982	6.5e-07	132	14326.3	HUMAN	Antileukoproteinase
[70]	P31689	3	6	14.6	3.97197	2e-11	397	44868.6	HUMAN	DnaJ homolog subfamily A member 1
[41]	O00571	4	10	11.2	3.96997	2.9e-13	662	73244	HUMAN	ATP-dependent RNA helicase DDX3X
[74]	P60842	3	6	7.6	3.88392	3.2e-08	406	46154.4	HUMAN	Eukaryotic initiation factor 4A-I
[19]	Q08211	12	18	14.3	3.7249	9.1e-13	1270	140960	HUMAN	ATP-dependent RNA helicase A
[52]	P23246	4	10	8.9	3.71729	3.9e-10	707	76150	HUMAN	Splicing factor, proline- and glutamine-rich
[94]	P33624	2	5	3.8	3.61006	2.1e-09	364	40177	ANEPH	Tubulin alpha-2 chain (Fragment)
[7]	P35580	26	27	17.2	3.59106	3e-13	1976	229001	HUMAN	Myosin-10
[69]	P10876	2	6	9.5	3.55953	1.2e-17	443	49570.3	TETPY	Tubulin beta chain
[71]	Q07666	3	6	10.8	3.55953	2.1e-09	443	48227.7	HUMAN	KH domain-containing, RNA-binding, signal transduction-associated protein 1
[73]	P05141	3	4	13.4	3.52768	5.3e-09	298	32852.5	HUMAN	ADP/ATP translocase 2
[46]	P14618	4	7	12.4	3.46457	7.1e-16	531	57937.4	HUMAN	Pyruvate kinase PKM
[61]	Q13573	3	7	7.1	3.43225	6e-14	536	61494.9	HUMAN	SNW domain-containing protein 1
[35]	P0DMV8	6	8	15.6	3.28003	3.9e-14	641	70052.8	HUMAN	Heat shock 70 kDa protein 1A
[21]	Q1KMD3	9	9	21	3.16641	3.5e-13	747	85105.4	HUMAN	Heterogeneous nuclear ribonucleoprotein U-like protein 2
[49]	P02769	4	7	9.2	3.03078	2.9e-13	607	69294.1	BOVIN	Serum albumin
[57]	Q14103	4	4	13.5	2.96126	1.6e-09	355	38434.5	HUMAN	Heterogeneous nuclear ribonucleoprotein D0
[31]	Q9GZR7	7	9	14.8	2.75356	3e-11	859	96332.6	HUMAN	ATP-dependent RNA helicase DDX24
[65]	O14965	3	4	10.9	2.60856	2.2e-11	403	45809.7	HUMAN	Aurora kinase A
[87]	P48730	2	4	6	2.53313	1.7e-10	415	47330.5	HUMAN	Casein kinase I isoform delta
[51]	P49711	4	7	9.8	2.53052	4.2e-12	727	82786.2	HUMAN	Transcriptional repressor CTCF
[66]	Q9P258	3	5	6.9	2.51736	1.2e-11	522	56085	HUMAN	Protein RCC2
[62]	P26599	3	5	11.9	2.47469	8e-12	531	57221.8	HUMAN	Polypyrimidine tract-binding protein 1
[23]	Q9Y2L1	9	9	13.4	2.46901	1.4e-16	958	109004	HUMAN	Exosome complex exonuclease RRP44
[81]	P11142	2	6	6	2.44098	1.3e-13	646	70898.7	HUMAN	Heat shock cognate 71 kDa protein
[103]	P11482	2	4	5.6	2.37302	4.1e-10	443	49662.5	VOLCA	Tubulin beta chain
[40]	P13639	5	7	11.8	2.14415	4.2e-12	858	95339	HUMAN	Elongation factor 2
[53]	P03243	4	4	11.5	2.11945	1.8e-11	496	55000.5	ADE05	E1B 55 kDa protein
[68]	Q9NWH9	3	8	5.4	2.03336	2e-10	1034	117149	HUMAN	SAFB-like transcription modulator
[58]	Q8NCA5	4	4	12.1	2.02553	1.4e-09	519	55401.2	HUMAN	Protein FAM98A
[84]	P17812	3	4	5.8	1.77876	3.2e-09	591	66690.9	HUMAN	CTP synthase 1
[93]	P61221	2	4	6.8	1.75501	5.8e-10	599	67315	HUMAN	ATP-binding cassette sub-family E member 1
[85]	Q13151	2	2	11.8	1.72336	2.4e-11	305	30840.9	HUMAN	Heterogeneous nuclear ribonucleoprotein A0
[72]	Q01844	2	4	5.9	1.60251	4.2e-13	656	68478.8	HUMAN	RNA-binding protein EWS
[75]	P04406	2	2	7.2	1.56903	1.6e-12	335	36053.5	HUMAN	Glyceraldehyde-3-phosphate dehydrogenase
[38]	P22102	5	6	9.2	1.56126	2.1e-16	1010	107768	HUMAN	Trifunctional purine biosynthetic protein adenosine-3
[91]	Q8TDN6	2	2	12.5	1.48902	4.7e-10	353	41401.7	HUMAN	Ribosome biogenesis protein BRX1 homolog
[96]	Q9P035	2	2	9.9	1.452	1.9e-10	362	43159.9	HUMAN	Very-long-chain (3R)-3-hydroxyacyl-CoA dehydratase 3
[101]	P08238	2	4	3.2	1.452	1.6e-08	724	83264.9	HUMAN	Heat shock protein HSP 90-beta
[117]	Q12905	2	2	11.5	1.34775	1.5e-07	390	43062.5	HUMAN	Interleukin enhancer-binding factor 2
[104]	P41743	2	3	6.7	1.32288	2.1e-08	596	68263	HUMAN	Protein kinase C iota type
[44]	Q9Y5B9	4	5	3.2	1.25507	1.2e-13	1047	119915	HUMAN	FACT complex subunit SPT16
[67]	P49756	3	4	5.7	1.24703	2.8e-14	843	100186	HUMAN	RNA-binding protein 25
[63]	Q9BUJ2	4	4	8.2	1.22809	9e-08	856	95739.3	HUMAN	Heterogeneous nuclear ribonucleoprotein U-like protein 1
[42]	Q9UEG4	4	4	7.5	1.20972	3.8e-15	869	96621.2	HUMAN	Zinc finger protein 629
[109]	P08670	2	2	6.4	1.12795	7.9e-08	466	53652.1	HUMAN	Vimentin
[50]	Q03188	4	4	5.8	1.11479	1.1e-11	943	106835	HUMAN	Centromere protein C
[43]	Q96T37	4	4	6.8	1.076	8.7e-14	977	107189	HUMAN	RNA-binding protein 15
[114]	P49591	2	2	5.6	1.02262	3.5e-08	514	58777.8	HUMAN	Serine--tRNA ligase, cytoplasmic
[97]	O43242	2	2	6.6	0.984315	2.3e-09	534	60978.1	HUMAN	26S proteasome non-ATPase regulatory subunit 3
[55]	Q96KR1	4	4	7.3	0.978816	2.2e-13	1074	117013	HUMAN	Zinc finger RNA-binding protein
[106]	P25705	2	2	7.2	0.950496	1.4e-09	553	59751.1	HUMAN	ATP synthase subunit alpha, mitochondrial
[56]	Q15424	3	3	9	0.861679	3.6e-15	915	102642	HUMAN	Scaffold attachment factor B1
[60]	P53621	4	4	5.2	0.858863	5.2e-09	1224	138347	HUMAN	Coatomer subunit alpha
[116]	Q14145	2	2	3.8	0.842346	4.6e-07	624	69666.9	HUMAN	Kelch-like ECH-associated protein 1
[83]	Q6P1N0	3	3	5.8	0.82906	3.8e-08	951	104063	HUMAN	Coiled-coil and C2 domain-containing protein 1A
[64]	P38935	3	3	5.1	0.793994	1.8e-10	993	109150	HUMAN	DNA-binding protein SMUBP-2
[92]	Q92900	3	3	4.2	0.698349	7e-09	1129	124346	HUMAN	Regulator of nonsense transcripts 1
[86]	Q9NR30	2	2	6	0.671295	3.5e-12	783	87345.1	HUMAN	Nucleolar RNA helicase 2
[100]	Q14694	2	2	4	0.658677	3.3e-10	798	87134.5	HUMAN	Ubiquitin carboxyl-terminal hydrolase 10
[77]	O14654	3	3	4.6	0.627236	3.8e-09	1257	133769	HUMAN	Insulin receptor substrate 4
[89]	P43243	2	2	3	0.620572	6.4e-11	847	94624	HUMAN	Matrin-3
[80]	Q9Y2X9	2	2	5.1	0.58729	2.6e-14	895	96915.6	HUMAN	Zinc finger protein 281
[88]	Q6ZNB6	2	2	4.3	0.576975	6.3e-10	911	101341	HUMAN	NF-X1-type zinc finger protein NFXL1
[90]	A1X283	2	2	4.3	0.576975	8.5e-10	911	101580	HUMAN	SH3 and PX domain-containing protein 2B
[111]	Q9Y4C2	2	2	4	0.57071	3.2e-08	921	102127	HUMAN	TRPM8 channel-associated factor 1
[78]	Q02241	2	2	3.5	0.547525	5.9e-12	960	110060	HUMAN	Kinesin-like protein KIF23
[79]	Q8IWR0	2	2	2.8	0.541323	3.6e-12	971	110539	HUMAN	Zinc finger CCCH domain-containing protein 7A
[119]	Q99575	2	2	4.6	0.513305	3.5e-08	1024	114710	HUMAN	Ribonucleases P/MRP protein subunit POP1
[112]	O60264	2	2	2.7	0.499643	1.3e-08	1052	121906	HUMAN	SWI/SNF-related matrix-associated actin-dependent regulator of chromatin subfamily A member 5
[107]	Q9P275	2	2	2.6	0.468054	1e-08	1123	122909	HUMAN	Ubiquitin carboxyl-terminal hydrolase 36
[98]	O14617	2	2	3.6	0.455875	2.5e-10	1153	130159	HUMAN	AP-3 complex subunit delta-1
[99]	Q9P2R3	2	2	4	0.449636	1.1e-10	1169	128400	HUMAN	Rabankyrin-5
[110]	P20020	2	2	2.5	0.430839	3.9e-08	1220	134686	HUMAN	Plasma membrane calcium-transporting ATPase 1
[102]	Q69YN4	2	2	2.3	0.29008	2.2e-10	1812	202027	HUMAN	Protein virilizer homolog
[105]	Q8WWQ0	2	2	2.3	0.288646	5.6e-09	1821	206691	HUMAN	PH-interacting protein
